# Dissection of amino acid acquisition pathways in *Borrelia burgdorferi* uncovers unique physiological responses

**DOI:** 10.1101/2025.03.14.643351

**Authors:** Arti Kataria, Eric Bohrnsen, Benjamin Schwarz, Dan Drecktrah, D. Scott Samuels, Aaron B. Carmody, Lara M. Myers, Ashley M. Groshong

## Abstract

*Borrelia burgdorferi*, the causative agent of Lyme disease, is well known for its unique morphology, physiology, and enzootic lifecycle. Building on previous work that showed peptide transport is essential for viability, we endeavored to more clearly define the impact of peptide starvation on the spirochete and directly compare peptide starvation to targeted free amino acid starvation. Herein, we confirm the ability of a putative GltP, BB0401, to facilitate transport of glutamate and aspartate as well as demonstrate its requirement for cell growth and motility. Using conditional mutants for both peptide transport and BB0401, we characterize these systems throughout the enzootic cycle, both confirming their essential role during murine infection and revealing that they are, surprisingly, dispensable during prolonged colonization of the tick midgut. We broadly define the metabolic perturbations resulting from these amino acid starvation models and show that, even under the most severe amino acid stress, *B. burgdorferi* is unable to modulate its physiological response via the canonical (p)ppGpp-driven stringent response.
