## Supplemental Table 3 for "Dissection of amino acid acquisition pathways in *Borrelia burgdorferi* uncovers unique physiological responses"

### Sheet: bb0401cond - vs + IPTG
		bb0401cond - vs. + IPTG			oppcond - vs. + IPTG
Metabolite	Pathway	log2(FC)	-log(p)	>10% FDR	log2(FC)	-log(p)	>10% FDR
2/3-PG pool	Glycolysis	-0.55046	1.31434	Yes	-1.32918	3.80121	Yes
Acetyl-CoA	Glycolysis	3.00761	4.17442	Yes	3.27915	4.7301	Yes
Acetyl-P	Redox	0.515858	2.63972	Yes	-0.3827	1.76542	Yes
Adenine	Nucleoside	0.195724	0.445497	No	-0.49023	1.4357	Yes
ADP	Nucleotide	0.903519	2.80376	Yes	1.52964	4.37769	Yes
ADP-Glucose	NDP-sugar	-0.61721	0.834045	No	-0.79651	1.40809	Yes
AMP	Nucleotide	1.72036	5.42283	Yes	1.59983	4.37654	Yes
Arginine	Amino acid	-0.17609	0.577009	No	-2.11266	3.29124	Yes
Asparagine	Amino acid	0.882054	1.47259	Yes	0.484877	0.980749	No
Aspartate	Amino acid	-0.33286	2.37108	Yes	0.08557	0.356244	No
ATP	Nucleotide	-1.49821	3.61969	Yes	-1.65446	5.95425	Yes
BPG	Glycolysis	-0.1029	0.390898	No	-1.19944	3.12804	Yes
cAMP	Nucleotide signaling	0.242526	0.57134	No	0.820337	3.49283	Yes
cdGMP	Nucleotide signaling	-0.18887	0.511813	No	0.694918	4.38376	Yes
cGMP	Nucleotide signaling	-0.4001	0.524776	No	-0.3536	1.98019	Yes
Citrulline	Amino acid	1.28243	3.13011	Yes	2.39214	5.20911	Yes
CoA	Redox	-0.11035	0.723151	No	-0.09789	0.236036	No
Creatinine	Amino acid metabolism	-0.23817	0.38343	No	0.164441	0.330108	No
CTP	Nucleotide	-1.57279	3.69456	Yes	-1.36806	3.32203	Yes
dADP	Nucleotide	0.739813	2.78554	Yes	-0.07677	0.304348	No
dAMP	Nucleotide	1.21415	4.10699	Yes	1.01838	3.60064	Yes
dATP	Nucleotide	-1.3015	5.46032	Yes	-2.38634	5.33792	Yes
dCDP	Nucleotide	0.666095	2.95692	Yes	1.03615	4.04171	Yes
dCTP	Nucleotide	-1.12079	3.43264	Yes	-1.34783	2.86077	Yes
DHAP	Glycolysis	0.506121	2.36891	Yes	-0.07094	0.476186	No
dIMP	Nucleotide	0.835953	0.932773	No	0.730905	1.15478	Yes
dITP	Nucleotide	-1.09306	2.71211	Yes	-1.67959	3.00067	Yes
dTDP-Glucose	NDP-sugar	-0.3461	1.1943	No	-0.11561	0.549479	No
dTMP	Nucleotide	0.430282	2.21975	Yes	-1.34666	2.62127	Yes
dTTP	Nucleotide	-0.99219	3.12411	Yes	-1.38012	4.47203	Yes
F1P	Glycolysis	-0.29309	1.19693	No	-0.5129	1.13238	Yes
F6P	Glycolysis	-0.53695	1.64474	Yes	-0.87593	2.01215	Yes
FAD	Redox	0.331713	0.607054	No	-0.11507	0.30485	No
FBP	Glycolysis	0.652351	4.7426	Yes	0.168326	0.999701	No
G6P	Glycolysis	-0.48455	1.81634	Yes	-0.84718	2.22777	Yes
GAP	Glycolysis	-0.03884	0.105738	No	-0.45414	1.38425	Yes
GDP	Nucleotide	1.27111	3.05195	Yes	1.08784	4.00839	Yes
GlcN6P	Glycolysis	-0.39794	1.00869	No	-2.09916	3.90908	Yes
GlcNAc6P	Glycolysis	0.028825	0.04953	No	-0.86177	2.15958	Yes
Gluconate-6P	PPP	-0.2758	0.687176	No	-1.1947	4.78072	Yes
Glutamate	Amino acid	0.000439	0.002496	No	0.653945	4.79625	Yes
Glutamine	Amino acid	-0.27562	0.387532	No	-1.67606	1.89929	Yes
Glycerol-3P	Glycolysis	-0.63709	1.63553	Yes	-0.70905	2.50414	Yes
GMP	Nucleotide	2.13968	5.29566	Yes	1.67929	3.81537	Yes
GSH	Redox	0.097557	0.306428	No	-0.00195	0.002465	No
GTP	Nucleotide	-0.25428	0.738301	No	-1.67203	3.2327	Yes
Guanosine	Nucleoside	2.45858	4.01417	Yes	1.51199	2.09735	Yes
Histamine	Misc	0.047838	0.042693	No	0.12824	0.225475	No
IMP	Nucleotide	1.44871	3.46555	Yes	1.19236	3.49353	Yes
Inosine	Nucleoside	-0.70791	1.13779	No	-2.2443	2.51882	Yes
Isoleucine	Amino acid	-0.16685	0.330106	No	-0.57987	1.40962	Yes
ITP	Nucleotide	-1.56207	4.86342	Yes	-1.62	4.43154	Yes
Lactate	Glycolysis	0.022953	0.11412	No	0.026438	0.079234	No
Leucine	Amino acid	0.034113	0.041307	No	-0.55188	1.52261	Yes
Lysine	Amino acid	-0.1604	0.690729	No	0.095517	0.435512	No
Methionine	Amino acid	0.62429	3.93893	Yes	0.17821	0.939491	No
NAD+	Redox	0.368363	1.00378	No	0.230397	0.298068	No
NADH	Redox	-0.06223	0.086126	No	-0.84562	2.13034	Yes
NADP+	Redox	-0.09165	0.302497	No	-0.22755	0.981613	No
NMN	Redox	0.126419	0.197098	No	0.737326	1.22509	Yes
Norepinephrine	Misc	-0.19742	0.438999	No	0.916684	3.2701	Yes
Ornithine	Amino acid	-0.12111	0.227989	No	-0.92258	2.39023	Yes
PEP	Glycolysis	-0.62882	1.49019	Yes	-1.64529	3.99892	Yes
Phenylalanine	Amino acid	0.13266	0.843491	No	-0.7619	3.22295	Yes
PRPP	PPP	-1.02298	3.08281	Yes	-2.10713	4.88091	Yes
Ribose-5P	PPP	-0.55566	1.72962	Yes	-0.56014	1.83536	Yes
Sedoheptulose-7P	PPP	-0.29283	0.841832	No	-1.58438	3.83429	Yes
Serine	Amino acid	-0.09992	0.359099	No	0.730594	2.06987	Yes
Spermidine	Amino acid metabolism	-0.5867	0.707866	No	4.9981	0.440755	No
Threonine	Amino acid	0.286278	1.24711	No	-0.46476	1.04286	No
Tryptophan	Amino acid	0.998644	4.39553	Yes	-1.73651	5.24181	Yes
Tyrosine	Amino acid	0.347127	2.42843	Yes	-0.35483	2.43378	Yes
UDP	Nucleotide	1.35044	3.56715	Yes	1.83598	4.83746	Yes
UDP-GlcNAc	NDP-sugar	0.122052	0.229246	No	-0.0947	0.168946	No
UDP-Glucose	NDP-sugar	-1.65821	3.26844	Yes	0.155938	0.714137	No
UMP	Nucleotide	0.661101	1.4404	Yes	0.764345	4.21945	Yes
UTP	Nucleotide	-1.21801	3.0279	Yes	-1.27281	4.14063	Yes
Valine	Amino acid	-0.09253	0.143153	No	-0.85445	1.69837	Yes

### Sheet: overlap and unique
			bb0401cond - vs. + IPTG			oppcond - vs. + IPTG
Group	Metabolite	Pathway	log2(FC)	-log(p)	>10% FDR	log2(FC)	-log(p)	>10% FDR
oppcond Unique	Arginine	Amino acid	-0.17609	0.577009	No	-2.11266	3.29124	Yes
	Glutamate	Amino acid	0.000439	0.002496	No	0.653945	4.79625	Yes
	Glutamine	Amino acid	-0.27562	0.387532	No	-1.67606	1.89929	Yes
	Isoleucine	Amino acid	-0.16685	0.330106	No	-0.57987	1.40962	Yes
	Leucine	Amino acid	0.034113	0.041307	No	-0.55188	1.52261	Yes
	Ornithine	Amino acid	-0.12111	0.227989	No	-0.92258	2.39023	Yes
	Phenylalanine	Amino acid	0.13266	0.843491	No	-0.7619	3.22295	Yes
	Serine	Amino acid	-0.09992	0.359099	No	0.730594	2.06987	Yes
	Valine	Amino acid	-0.09253	0.143153	No	-0.85445	1.69837	Yes
	BPG	Glycolysis	-0.1029	0.390898	No	-1.19944	3.12804	Yes
	F1P	Glycolysis	-0.29309	1.19693	No	-0.5129	1.13238	Yes
	GAP	Glycolysis	-0.03884	0.105738	No	-0.45414	1.38425	Yes
	GlcN6P	Glycolysis	-0.39794	1.00869	No	-2.09916	3.90908	Yes
	GlcNAc6P	Glycolysis	0.028825	0.04953	No	-0.86177	2.15958	Yes
	Norepinephrine	Misc	-0.19742	0.438999	No	0.916684	3.2701	Yes
	ADP-Glucose	NDP-sugar	-0.61721	0.834045	No	-0.79651	1.40809	Yes
	Adenine	Nucleoside	0.195724	0.445497	No	-0.49023	1.4357	Yes
	Inosine	Nucleoside	-0.70791	1.13779	No	-2.2443	2.51882	Yes
	cAMP	Nucleotide signaling	0.242526	0.57134	No	0.820337	3.49283	Yes
	cdGMP	Nucleotide signaling	-0.18887	0.511813	No	0.694918	4.38376	Yes
	cGMP	Nucleotide signaling	-0.4001	0.524776	No	-0.3536	1.98019	Yes
	dIMP	Nucleotide	0.835953	0.932773	No	0.730905	1.15478	Yes
	GTP	Nucleotide	-0.25428	0.738301	No	-1.67203	3.2327	Yes
	Gluconate-6P	PPP	-0.2758	0.687176	No	-1.1947	4.78072	Yes
	Sedoheptulose-7P	PPP	-0.29283	0.841832	No	-1.58438	3.83429	Yes
	NADH	Redox	-0.06223	0.086126	No	-0.84562	2.13034	Yes
	NMN	Redox	0.126419	0.197098	No	0.737326	1.22509	Yes
bb0401cond Unique	Asparagine	Amino acid	0.882054	1.47259	Yes	0.484877	0.980749	No
	Aspartate	Amino acid	-0.33286	2.37108	Yes	0.08557	0.356244	No
	Methionine	Amino acid	0.62429	3.93893	Yes	0.17821	0.939491	No
	DHAP	Glycolysis	0.506121	2.36891	Yes	-0.07094	0.476186	No
	FBP	Glycolysis	0.652351	4.7426	Yes	0.168326	0.999701	No
	UDP-Glucose	NDP-sugar	-1.65821	3.26844	Yes	0.155938	0.714137	No
	dADP	Nucleotide	0.739813	2.78554	Yes	-0.07677	0.304348	No
Overlapping with same direction	Citrulline	Amino acid	1.28243	3.13011	Yes	2.39214	5.20911	Yes
	Acetyl-CoA	Glycolysis	3.00761	4.17442	Yes	3.27915	4.7301	Yes
	Guanosine	Nucleoside	2.45858	4.01417	Yes	1.51199	2.09735	Yes
	ADP	Nucleotide	0.903519	2.80376	Yes	1.52964	4.37769	Yes
	AMP	Nucleotide	1.72036	5.42283	Yes	1.59983	4.37654	Yes
	dAMP	Nucleotide	1.21415	4.10699	Yes	1.01838	3.60064	Yes
	dCDP	Nucleotide	0.666095	2.95692	Yes	1.03615	4.04171	Yes
	GDP	Nucleotide	1.27111	3.05195	Yes	1.08784	4.00839	Yes
	GMP	Nucleotide	2.13968	5.29566	Yes	1.67929	3.81537	Yes
	IMP	Nucleotide	1.44871	3.46555	Yes	1.19236	3.49353	Yes
	UDP	Nucleotide	1.35044	3.56715	Yes	1.83598	4.83746	Yes
	UMP	Nucleotide	0.661101	1.4404	Yes	0.764345	4.21945	Yes
	2/3-PG pool	Glycolysis	-0.55046	1.31434	Yes	-1.32918	3.80121	Yes
	F6P	Glycolysis	-0.53695	1.64474	Yes	-0.87593	2.01215	Yes
	G6P	Glycolysis	-0.48455	1.81634	Yes	-0.84718	2.22777	Yes
	Glycerol-3P	Glycolysis	-0.63709	1.63553	Yes	-0.70905	2.50414	Yes
	PEP	Glycolysis	-0.62882	1.49019	Yes	-1.64529	3.99892	Yes
	ATP	Nucleotide	-1.49821	3.61969	Yes	-1.65446	5.95425	Yes
	CTP	Nucleotide	-1.57279	3.69456	Yes	-1.36806	3.32203	Yes
	dATP	Nucleotide	-1.3015	5.46032	Yes	-2.38634	5.33792	Yes
	dCTP	Nucleotide	-1.12079	3.43264	Yes	-1.34783	2.86077	Yes
	dITP	Nucleotide	-1.09306	2.71211	Yes	-1.67959	3.00067	Yes
	dTTP	Nucleotide	-0.99219	3.12411	Yes	-1.38012	4.47203	Yes
	ITP	Nucleotide	-1.56207	4.86342	Yes	-1.62	4.43154	Yes
	UTP	Nucleotide	-1.21801	3.0279	Yes	-1.27281	4.14063	Yes
	PRPP	PPP	-1.02298	3.08281	Yes	-2.10713	4.88091	Yes
	Ribose-5P	PPP	-0.55566	1.72962	Yes	-0.56014	1.83536	Yes
Overlapping with opposite direction	Tryptophan	Amino acid	0.998644	4.39553	Yes	-1.73651	5.24181	Yes
	Tyrosine	Amino acid	0.347127	2.42843	Yes	-0.35483	2.43378	Yes
	dTMP	Nucleotide	0.430282	2.21975	Yes	-1.34666	2.62127	Yes
	Acetyl-P	Redox	0.515858	2.63972	Yes	-0.3827	1.76542	Yes

### Sheet: igfp - vs + IPTG
Metabolite	Pathway	log2(FC)	-log(p)	>10% FDR
3-Hydroxykynurenine	Amino acid metabolism	-0.25195	0.606772	No
5-Hydroxyindole acetic acid	Amino acid metabolism	0.188447	0.58039	No
5-Hydroxytryptophan	Misc	-0.15264	0.327306	No
5-Oxoproline	Amino acid metabolism	0.353477	0.702161	No
Acetyl-P	Redox	-0.00367	0.00461	No
Acetylcholine	Misc	0.146338	0.288738	No
Adenine	Nucleoside	0.081328	0.164483	No
Adenosine	Nucleoside	0.10352	0.132881	No
ADP-Glucose	NDP-sugar	-0.35041	0.219819	No
Arginine	Amino acid	0.345293	0.834547	No
Asparagine	Amino acid	0.498215	1.66507	No
Aspartate	Amino acid	-0.47001	0.817922	No
BPG	Glycolysis	-0.37653	0.390409	No
C14:0-carnitine	Misc	0.274762	0.547157	No
C16:0-carnitine	Misc	1.65683	0.504299	No
C8:0-carnitine	Misc	0.504757	0.522426	No
cdAMP	Nucleotide signaling	0.205854	0.196627	No
cdGMP	Nucleotide signaling	0.127102	0.21172	No
cGMP	Nucleotide signaling	0.504093	0.202618	No
Citrate	Misc	-0.00443	0.004034	No
Citrulline	Amino acid	0.987338	3.19522	Yes
CMP	Nucleotide	-0.02379	0.065092	No
CoA	Redox	0.016448	0.025638	No
Cysteine	Amino acid	0.346457	0.922449	No
Cystine	Amino acid	0.236921	0.843721	No
dADP	Nucleotide	-0.17192	0.273358	No
dAMP	Nucleotide	0.225806	0.275272	No
dCMP	Nucleotide	-0.4314	0.287887	No
Deoxyadenosine	Nucleoside	-0.11072	0.145701	No
Deoxycytidine	Nucleoside	0.062185	0.078779	No
Deoxyguanosine	Nucleoside	-0.26005	0.148493	No
dGMP	Nucleotide	0.145853	0.270529	No
DHAP	Glycolysis	-2.54553	0.358429	No
dTDP-glucose	NDP-sugar	0.151952	0.222326	No
dTMP	Nucleotide	-0.23541	0.288374	No
dTTP	Nucleotide	0.268382	0.248612	No
F6P	Glycolysis	-0.52869	0.368585	No
FAD	Redox	0.002301	0.013536	No
FMN	Redox	-0.0102	0.010221	No
G6P	Glycolysis	0.472658	0.422457	No
GABA	Misc	-0.27196	0.29288	No
GAP	Glycolysis	0.249417	0.419236	No
GlcN6P	Glycolysis	0.4007	0.471241	No
GlcNAc	Glycolysis	-0.24002	0.425364	No
GlcNAc6P	Glycolysis	-0.12562	0.462482	No
Gluconate-6P	PPP	0.031937	0.06001	No
Glucosamine	Glycolysis	-0.36166	0.468368	No
Glutamate	Amino acid	-0.10447	1.98868	No
Glutamine	Amino acid	-0.11582	1.66295	No
Glycerol-3P	Glycolysis	0.236501	0.413262	No
Glycine	Amino acid	0.327784	0.852295	No
GSH	Redox	0.0066	0.015036	No
Guanine	Nucleoside	0.04126	0.133833	No
Guanosine	Nucleoside	-0.11624	0.181293	No
Hexose	Glycolysis	-0.25566	0.351744	No
Histamine	Misc	0.073722	0.292658	No
Histidine	Amino acid	0.434057	0.803022	No
Hypoxanthine	Nucleoside	0.05797	0.143436	No
indole	Amino acid metabolism	1.79575	0.547602	No
Indole-3-carboxaldehyde	Amino acid metabolism	-0.22262	0.603843	No
Indole-3-lactic acid	Amino acid metabolism	-0.52513	0.626263	No
Inosine	Nucleoside	0.230301	0.111265	No
Isoleucine	Amino acid	-0.14122	0.844308	No
Kynurenine	Amino acid metabolism	-0.39617	0.614607	No
L-Dopa	Misc	-0.05516	0.29425	No
Lactate	Glycolysis	0.250646	0.378085	No
Leucine	Amino acid	0.229891	1.46607	No
Lysine	Amino acid	-0.15452	1.29626	No
Melatonin	Misc	0.21999	0.314615	No
Methionine	Amino acid	0.18209	1.34332	No
N-Acetylserotonin	Misc	0.073124	0.347561	No
NAAG	Misc	0.1818	0.301998	No
NAD+	Redox	-0.03764	0.046895	No
NAD+	Redox	-0.01025	0.024731	No
NADH	Redox	0.053613	0.054458	No
NADP+	Redox	0.007116	0.008711	No
NADPH	Redox	-0.02863	0.02238	No
Norepinephrine	Misc	0.430277	0.328863	No
NR	Redox	-0.01016	0.008097	No
Ornithine	Amino acid	0.372005	1.87377	No
Pentose	Glycolysis	-0.1155	0.404645	No
PEP	Glycolysis	0.385365	0.384188	No
Phenylalanine	Amino acid	-0.62448	1.93855	No
Proline	Amino acid	-1.03658	1.21443	No
PRPP	PPP	0.09569	0.060984	No
Quinolinic acid	Amino acid metabolism	1.3189	0.550652	No
Serine	Amino acid	0.265646	2.66706	No
Sialic acid	NDP-sugar	0.28669	0.218676	No
Spermidine	Amino acid metabolism	0.817442	0.646383	No
Spermine	Amino acid metabolism	-0.34881	0.701081	No
Tetrahydrofolic Acid	Misc	-0.32862	0.351344	No
Threonine	Amino acid	-0.50462	1.98469	No
Tryptophan	Amino acid	0.763979	1.49914	No
Tyrosine	Amino acid	0.150397	0.761935	No
UDP-GlcNAc	NDP-sugar	0.126073	0.227699	No
UDP-Glucose	NDP-sugar	0.181378	0.234627	No
UMP	Nucleotide	-0.05328	0.06254	No
Uracil	Nucleoside	-0.10211	0.163797	No
Uridine	Nucleoside	-0.08791	0.141847	No
Valine	Amino acid	0.353952	1.21016	No
Xanthine	Nucleoside	-0.29004	0.112115	No
