## Supplemental Table 4 for "Dissection of amino acid acquisition pathways in *Borrelia burgdorferi* uncovers unique physiological responses"

### Sheet: Transcriptome Comparison
Locustag	Gene	Description	logFC - vs +IPTG	logFC Rel stationary wtvm	logFC Rel starvation wtvm	logFC Rel recovery wtvm	FC DksA wtvm
BB_0014	priA	primosomal protein N'	-1.12543	1.11943	-	-	3.39
BB_0080	lolD	lipoprotein-releasing system ATP-binding protein	-1.05492	-	-	-	-
BB_0103	-	hypoxanthine-guanine phosphoribosyltransferase	-1.01686	-	-	-	-
BB_0139	-	hypothetical protein	-1.07576	-	-	-	2.6
BB_0218	pstB	phosphate ABC transporter, ATP-binding protein	-1.06518	-	-1.08197	-	-
BB_0228	-	predicted insulinase-like Zn-dependent peptidase	-1.03318	-	-	-	3.54
BB_0233	rpsT	ribosomal protein S20	-1.06092	-	1.0838	-	-
BB_0240	glpF	glycerol uptake facilitator	-2.63321	1.03378	2.16736	-	9.02
BB_0241	glpK	glycerol kinase	-2.39956	-	1.33321	-	23.09
BB_0242	-	hypothetical protein	-2.3716	1.40148	1.80957	-	29.7
BB_0243	glpA	glycerol-3-phosphate dehydrogenase, anaerobic	-1.81687	-1.02155	-	-1.18288	14.05
BB_0248	pepF	oligoendopeptidase F	-1.36008	-	-	1.45853	6.88
BB_0254	recJ	single-stranded-DNA-specific exonuclease	-1.18144	-	-	-	2.63
BB_0255	-	M23 peptidase domain protein	-1.27717	-	-1.18176	-	-
BB_0317	-	riboflavin ABC transporter, permease protein 1	-1.25843	-	-	-	-
BB_0318	mglA	riboflavin ABC transporter, ATP-binding protein	-1.70244	-	-	-	2
BB_0319	tpn38b	riboflavin ABC transporter, substrate-binding protein	-1.14059	-	-	-	2.05
BB_0321	-	hypothetical protein	-1.23825	-	-	-	-
BB_0328	oppA1	oligopeptide ABC transporter, substrate-binding protein	-1.55925	1.19376	1.59209	-	4.96
BB_0330	oppA3	oligopeptide ABC transporter, substrate-binding protein	-1.22128	-	1.22723	-	-
BB_0334	oppD	oligopeptide ABC transporter, ATP-binding protein	-2.59149	-	-	-	-
BB_0335	oppF	oligopeptide ABC transporter, ATP-binding protein	-1.42626	-	-	-	-
BB_0343	gatC	glutamyl-tRNA(Gln) amidotransferase, C subunit	-1.27073	-	-	-	-
BB_0344	uvrD	ATP-dependent DNA helicase	-1.29567	-	-	-	2.53
BB_0362	lgt	prolipoprotein diacylglyceryl transferase	-1.02324	-	-	-	-
BB_0363	-	periplasmic protein	-1.69658	1.07688	-	1.2771	4.85
BB_0364	mgsA	methylglyoxal synthase	-1.02232	-	-	-	-2.53
BB_0366	yscI	M18-family aminopeptidase 1	-1.18358	-1.23787	-1.0886	-1.36731	3.4
BB_0367	-	hypothetical protein	-1.07956	-	1.16675	-	5.65
BB_0375	pfs	S-adenosylhomocysteine nucleosidase	-1.80605	-	-	1.57333	-
BB_0376	metK	S-adenosylmethionine synthetase	-1.55602	-1.30346	-1.79185	-	-
BB_0377	luxS	S-ribosylhomocysteine lyase	-2.02002	-	-	1.7015	-
BB_0385	bmpD	basic membrane protein D	-1.45422	-	-1.34345	-	4.11
BB_0412	-	hypothetical protein	-1.43497	-	-	-	-
BB_0415	cheB	glutamate methylesterase	-1.00633	-1.00464	-	-	-
BB_0438	dnaN	DNA polymerase III, beta subunit	-1.02518	-	-	-	2.82
BB_0448	HPr	phosphocarrier protein	-1.22244	-1.00464	-1.00464	-	-2.04
BB_0564	-	hypothetical protein	-1.49683	-	-	-	2.45
BB_0582	dacD	D-alanyl-D-alanine carboxypeptidase	-1.0675	-	-	-	-
BB_0586	femA	FemAB family protein	-1.08714	-	-	-	-
BB_0594	argS	arginyl-tRNA synthetase	-1.33919	-	-	-	4.1
BB_0603	p66	integral outer membrane protein	-1.36605	-	-	-	2.98
BB_0622	ackA	acetate kinase	-1.20732	-	-	1.23619	-
BB_0631	-	hypothetical protein	-1.07532	1.00137	1.91782	-	2.29
BB_0639	potD	spermidine/putrescine-binding periplasmic protein	-1.08353	-	-	-	-
BB_0730	pgi	glucose-6-phosphate isomerase	-1.07791	-	-	-	-
BB_0754	gldA	gliding motility-associated ABC transporter, ATP-binding protein	-1.13055	-	-	-	-
BB_0766	cvpA	colicin V production protein, putative	-1.20218	-	-	-	-
BB_0785	spoVG	DNA-binding protein SpoVG	-1.06342	-	-	-	2.77
BB_0826	-	hypothetical protein	1.27312	2.18408	2.71826	-	-
BB_0844	-	hypothetical protein	1.16167	-	1.66486	2.5453	-
BB_A04	-	S2 antigen	1.02372	-1.66511	-1.13907	-	-
BB_A23	-	hypothetical protein	1.05182	-1.28667	-	-	-13.35
BB_A32	-	hypothetical protein	1.00048	2.4362	2.98587	1.89358	-
BB_B09	-	hypothetical protein	1.01717	-	-	-	-
BB_B14	oppA4	oligopeptide ABC transporter, substrate-binding protein	1.17159	-	-	1.03169	-4.32
BB_B27	-	hypothetical protein	1.05264	-	-	-	-4.37
BB_D0027	-	hypothetical protein	1.21014	-	-	-	-
BB_D24	-	hypothetical protein	3.08297	1.25899	1.57206	-	18.45
BB_E20	-	hypothetical protein	1.48153	-	-	-	-
BB_G0036	-	hypothetical protein	1.08769	-	-	-	-
BB_G14	-	hypothetical protein	1.04618	-	-	-	-2.72
BB_G15	-	hypothetical protein	1.11145	-1.77324	-1.65754	-	-16.51
BB_G16	-	hypothetical protein	1.08507	-	-1.65662	-	-
BB_G18	-	hypothetical protein	1.28377	-2.6744	-2.30085	-	-2
BB_G19	-	hypothetical protein	1.08105	-	-	-	-2.13
BB_G22	-	hypothetical protein	1.72851	-	-	-	-
BB_G23	-	hypothetical protein	2.19086	-	-	-	-
BB_G24	-	hypothetical protein	1.74626	-	-	1.0381	-9.36
BB_G25	-	hypothetical protein	1.54111	-	-	-	-4.16
BB_G26	-	hypothetical protein	1.56536	-	-	-	-
BB_G27	-	hypothetical protein	1.6663	-	-	-	-
BB_G30	-	hypothetical protein	1.07268	-	-1.14343	-	-5.26
BB_G31	-	hypothetical protein	1.00852	-	-	-1.13587	-3.8
BB_G32	dnaB	Replicative DNA helicase	1.01989	-	-	-	-3
BB_H27	-	hypothetical protein	1.08337	-	1.84468	1.30172	-4.61
BB_J18	-	hypothetical protein	1.0079	-	-	-	-2.09
BB_J47	-	hypothetical protein	1.11692	-	1.02089	1.32064	-
BB_K09	-	hypothetical protein	1.34773	-	-	-	-
BB_K22	-	hypothetical protein	1.07364	-	-	-	-
BB_K33	-	hypothetical protein	1.19652	-	1.32064	-	-
BB_K52	-	hypothetical protein	1.42881	-	-	-	-
BB_L29	-	hypothetical protein	1.03729	-1.01076	-	2.15765	-
BB_L41	-	hypothetical protein	1.53386	-	-	-	-
BB_M07	-	hypothetical protein	1.13262	-	-	-	-5.8
BB_M09	-	hypothetical protein	1.06494	-	-	-	-8.14
BB_M19	-	hypothetical protein	1.28312	-	-	-	-
BB_M29	-	hypothetical protein	1.24071	-	-	-	-
BB_N30	cdsE	hypothetical protein	1.11873	-	-	-	-
BB_O30	cdsE	hypothetical protein	1.00362	-	-	-	-3.47
BB_O43	-	hypothetical protein	1.0268	-	-	-	-
BB_P01	-	hypothetical protein	1.12849	-	-	-	-
BB_P04	-	hypothetical protein	1.15777	-	-	-	-
BB_P07	-	hypothetical protein	1.06306	-	-	-	-
BB_P25	-	hypothetical protein	1.0915	-	-	-	-
BB_P29	-	hypothetical protein	1.0044	-	1.9224	3.02694	-
BB_P30	cdsE	hypothetical protein	1.02943	-	-	-	-
BB_P37	bppC	hypothetical protein	1.13882	-	-	-	-
BB_P39	erpB	outer surface protein F	1.20311	-	-	-	-
BB_R37	bppB	hypothetical protein	1.05672	1.54936	-	-	-
BB_S04	-	hypothetical protein	1.19286	-2.49574	-2.03146	-	-
BB_S27	-	hypothetical protein	1.37879	-	-	-	-

### Sheet: oppcond RNAseq
Locustag	Gene	Description	logFC - vs +IPTG	PValue	Adj PValue	BbG141_IPTG_1	BbG141_IPTG_2	BbG141_IPTG_3	BbG141_IPTG_4	BbG141_1	BbG141_2	BbG141_3	BbG141_4
BB_0014	priA	primosomal protein N'	-1.12543	6.11e-08	3.26e-06	114.359	95.2192	92.318	85.6082	46.2105	38.2571	50.7287	42.3597
BB_0080	lolD	lipoprotein-releasing system ATP-binding protein	-1.05492	6.65e-05	0.000487035	39.926	35.3637	43.3725	26.9946	14.2518	18.941	21.3763	15.223
BB_0103	-	hypoxanthine-guanine phosphoribosyltransferase	-1.01686	3.72e-09	5.76e-07	275.736	343.243	312.331	302.317	156.554	147.402	156.653	148.921
BB_0139	-	hypothetical protein	-1.07576	4.55e-06	6.95e-05	149.025	172.159	235.399	194.339	80.7603	94.5176	76.8907	104.134
BB_0218	pstB	phosphate ABC transporter, ATP-binding protein	-1.06518	5.33e-05	0.000409114	125.835	129.269	123.696	93.8894	44.6989	63.7619	64.6073	52.5083
BB_0228	-	predicted insulinase-like Zn-dependent peptidase	-1.03318	5.54e-08	3.26e-06	758.275	710.142	627.205	509.885	305.551	313.371	341.063	313.064
BB_0233	rpsT	ribosomal protein S20	-1.06092	0.000627093	0.00264963	889.369	689.712	1342.12	525.587	368.82	403.2	512.871	366.676
BB_0240	glpF	glycerol uptake facilitator	-2.63321	3.48e-09	5.76e-07	434.165	487.326	369.636	237.896	56.1436	61.1364	73.8597	54.9352
BB_0241	glpK	glycerol kinase	-2.39956	6.32e-08	3.26e-06	1546.51	2000.56	1504.23	851.027	254.805	300.993	330.375	231.875
BB_0242	-	hypothetical protein	-2.3716	3.22e-07	1.08e-05	27.4143	57.2271	33.8015	35.2757	7.34185	8.43907	8.13574	5.51558
BB_0243	glpA	glycerol-3-phosphate dehydrogenase, anaerobic	-1.81687	1.67e-06	3.82e-05	551.951	618.865	378.964	242.843	117.254	112.521	171.489	107.002
BB_0248	pepF	oligoendopeptidase F	-1.36008	2.54e-10	7.29e-08	482.3	486.609	452.019	430.3	164.328	190.535	201.639	164.364
BB_0254	recJ	single-stranded-DNA-specific exonuclease	-1.18144	1.46e-08	1.39e-06	305.621	254.356	229.341	230.583	120.061	108.583	122.355	98.6186
BB_0255	-	M23 peptidase domain protein	-1.27717	2.9e-07	9.98e-06	100.652	97.1307	84.5643	67.6477	35.4136	35.8192	44.1882	28.681
BB_0317	-	riboflavin ABC transporter, permease protein 1	-1.25843	8.74e-05	0.000591169	87.5025	131.18	138.719	197.458	59.3826	65.0746	39.562	68.1726
BB_0318	mglA	riboflavin ABC transporter, ATP-binding protein	-1.70244	3.58e-08	2.33e-06	357.66	378.726	301.306	298.123	97.3875	102.394	114.698	95.7505
BB_0319	tpn38b	riboflavin ABC transporter, substrate-binding protein	-1.14059	6.23e-06	8.38e-05	242.186	303.339	262.9	339.959	117.254	150.403	123.153	129.947
BB_0321	-	hypothetical protein	-1.23825	0.00986267	0.023346	9.16465	17.3234	17.3248	28.7153	7.98966	12.0022	4.14763	6.6187
BB_0328	oppA1	oligopeptide ABC transporter, substrate-binding protein	-1.55925	2.67e-06	5.25e-05	2011.44	2680.47	2068.19	1459.1	581.95	729.886	848.191	628.335
BB_0330	oppA3	oligopeptide ABC transporter, substrate-binding protein	-1.22128	0.000114413	0.00072267	1305.76	1249.32	1174.21	766.172	406.825	468.275	639.373	413.007
BB_0334	oppD	oligopeptide ABC transporter, ATP-binding protein	-2.59149	2.63e-10	7.29e-08	2362.25	2199.72	1960.12	1419.63	287.628	325.936	408.382	295.194
BB_0335	oppF	oligopeptide ABC transporter, ATP-binding protein	-1.42626	1.68e-07	6.72e-06	1947.45	1837.84	1672.26	1157	597.281	641.932	695.526	526.187
BB_0343	gatC	glutamyl-tRNA(Gln) amidotransferase, C subunit	-1.27073	0.0137956	0.0305526	1.43447	1.79208	1.93844	3.44154	1.07968	0.562605	0.478573	1.54436
BB_0344	uvrD	ATP-dependent DNA helicase	-1.29567	1.43e-10	7.29e-08	576.576	604.767	509.082	557.206	229.325	229.543	222.217	234.523
BB_0362	lgt	prolipoprotein diacylglyceryl transferase	-1.02324	2.49e-06	5.04e-05	1466.58	1639.16	1361.39	1072.79	671.131	656.185	692.814	705.553
BB_0363	-	periplasmic protein	-1.69658	6.28e-09	7.07e-07	148.228	148.145	127.452	157.235	51.6089	48.1965	39.4025	40.1534
BB_0364	mgsA	methylglyoxal synthase	-1.02232	1.68e-05	0.000161814	115.793	121.025	139.325	95.18	50.3133	57.9483	66.3621	57.1414
BB_0366	yscI	M18-family aminopeptidase 1	-1.18358	0.000245729	0.00128904	2674.16	4947.1	3857.12	2889.49	1521.71	1602.3	1675.32	1525.83
BB_0367	-	hypothetical protein	-1.07956	0.000167469	0.000973366	66.3042	99.9981	78.3855	93.997	39.9483	43.5081	43.3906	33.0935
BB_0375	pfs	S-adenosylhomocysteine nucleosidase	-1.80605	2.55e-05	0.000225731	268.803	269.529	179.669	115.722	42.9714	65.2621	80.4002	49.199
BB_0376	metK	S-adenosylmethionine synthetase	-1.55602	1.74e-07	6.73e-06	555.617	596.882	527.012	378.999	170.158	177.783	206.584	145.17
BB_0377	luxS	S-ribosylhomocysteine lyase	-2.02002	5.27e-11	6.52e-08	122.089	121.861	130.118	109.699	26.5602	29.6305	26.8001	36.4028
BB_0385	bmpD	basic membrane protein D	-1.45422	5.34e-09	7.07e-07	653.24	644.312	700.26	645.933	225.654	242.67	260.025	236.288
BB_0412	-	hypothetical protein	-1.43497	5.23e-07	1.47e-05	56.9802	52.0898	42.6456	60.6571	18.1387	15.3779	18.9834	26.2542
BB_0415	cheB	glutamate methylesterase	-1.00633	0.000732129	0.0029525	69.5716	81.3604	60.5761	38.1795	28.9355	29.2554	38.4454	27.3573
BB_0438	dnaN	DNA polymerase III, beta subunit	-1.02518	2.72e-07	9.62e-06	153.807	144.92	116.791	135.188	66.7245	65.0746	70.1907	68.6138
BB_0448	HPr	phosphocarrier protein	-1.22244	1e-07	4.14e-06	97.1453	142.172	103.101	106.473	42.7555	46.5086	48.974	54.0527
BB_0564	-	hypothetical protein	-1.49683	7.26e-06	8.99e-05	37.9337	34.0495	18.5363	22.6926	10.149	8.25153	12.7619	8.82493
BB_0582	dacD	D-alanyl-D-alanine carboxypeptidase	-1.0675	1.09e-05	0.000123795	270.238	224.129	245.091	169.173	101.274	106.145	136.393	89.3524
BB_0586	femA	FemAB family protein	-1.08714	6.02e-06	8.19e-05	36.6586	34.0495	29.0765	28.6078	12.5243	12.3773	19.462	15.8849
BB_0594	argS	arginyl-tRNA synthetase	-1.33919	5.32e-08	3.26e-06	501.824	435.834	400.651	301.242	136.688	162.593	195.736	152.671
BB_0603	p66	integral outer membrane protein	-1.36605	1.58e-06	3.77e-05	2132.65	2163.76	2054.62	1479.54	628.592	807.9	922.369	678.417
BB_0622	ackA	acetate kinase	-1.20732	3.4e-07	1.11e-05	208.396	211.824	183.667	162.505	80.7603	85.3284	89.9717	75.6738
BB_0631	-	hypothetical protein	-1.07532	2.2e-08	1.7e-06	5267.52	6437.99	5366.68	4715.98	2425.83	2625.3	2471.19	2817.58
BB_0639	potD	spermidine/putrescine-binding periplasmic protein	-1.08353	0.000639703	0.00268459	180.344	162.123	175.55	133.144	64.3492	78.9522	88.6955	75.0119
BB_0673	-	hypothetical protein	1.77386	0.0494259	0.0891972	3.58617	3.58416	5.81531	9.46423	3.88686	68.0752	1.75477	2.42686
BB_0730	pgi	glucose-6-phosphate isomerase	-1.07791	2.95e-05	0.000257599	889.608	792.816	983.151	518.812	312.245	409.389	463.737	322.551
BB_0754	gldA	gliding motility-associated ABC transporter, ATP-binding protein	-1.13055	2.63e-06	5.25e-05	509.873	679.079	492.847	414.92	254.805	227.292	244.71	230.772
BB_0764	hk2	sensory transduction histidine kinase	1.14827	0.0380935	0.0712383	10.5194	11.1109	14.5383	17.6379	10.7968	10.1269	16.431	82.7337
BB_0766	cvpA	colicin V production protein, putative	-1.20218	1.24e-05	0.000133252	56.502	46.5941	30.8938	33.3399	19.0024	18.1909	20.2596	15.223
BB_0785	spoVG	DNA-binding protein SpoVG	-1.06342	8.31e-05	0.000574545	608.214	540.611	467.405	370.933	199.526	238.919	296.237	215.77
BB_0826	-	hypothetical protein	1.27312	0.00103855	0.00388561	2.31109	3.34522	3.39226	4.73211	8.85341	9.37674	3.98811	11.2518
BB_0844	-	hypothetical protein	1.16167	6.51e-06	8.55e-05	61.443	44.0852	61.303	52.4834	105.593	127.149	143.412	114.503
BB_A04	-	S2 antigen	1.02372	9.43e-08	4.03e-06	205.368	217.678	225.949	263.493	478.3	484.59	396.737	495.741
BB_A23	-	hypothetical protein	1.05182	6.77e-06	8.55e-05	669.338	716.235	761.442	1079.89	1830.5	1603.8	1348.14	1907.73
BB_A32	-	hypothetical protein	1.00048	0.000929465	0.00358466	3.50647	2.38944	3.75572	4.19437	4.96655	5.62605	8.13574	9.04556
BB_A58	-	hypothetical protein	1.36013	0.0460238	0.0841618	0.398463	1.55314	0.363457	1.50567	3.88686	1.12521	0.638097	4.41247
BB_B09	-	hypothetical protein	1.01717	1.42e-05	0.000143056	69.731	60.6918	53.5493	74.7459	138.415	130.337	118.367	137.007
BB_B14	oppA4	oligopeptide ABC transporter, substrate-binding protein	1.17159	0.000334896	0.00162589	47.8156	37.1558	39.1322	67.3251	82.2719	127.336	113.422	108.326
BB_B27	-	hypothetical protein	1.05264	0.00304107	0.0090068	115.953	187.691	192.632	369.535	527.318	470.9	295.599	502.139
BB_D0027	-	hypothetical protein	1.21014	0.0249802	0.0495601	0.31877	0.477888	0.848066	0.752836	1.72749	1.50028	0.957146	1.32374
BB_D24	-	hypothetical protein	3.08297	0.000184846	0.00105456	0.0796926	0.358416	0.363457	0.752836	2.3753	4.12577	0.957146	5.73621
BB_E20	-	hypothetical protein	1.48153	0.00070719	0.00289086	88.7775	140.977	149.623	336.948	552.15	551.728	295.599	600.757
BB_G0036	-	hypothetical protein	1.08769	0.00155521	0.00530398	9.6428	10.0356	8.35951	5.91514	16.8431	17.2532	24.4072	13.458
BB_G14	-	hypothetical protein	1.04618	0.000166377	0.000971576	34.985	44.0852	33.8015	24.6285	53.9842	69.9505	94.4384	65.0839
BB_G15	-	hypothetical protein	1.11145	6.85e-05	0.000498916	28.4503	37.9921	40.3437	33.2323	64.3492	79.1397	88.0574	70.3788
BB_G16	-	hypothetical protein	1.08507	5.67e-07	1.56e-05	94.6748	96.4139	78.749	79.5855	195.639	176.283	169.415	200.326
BB_G18	-	hypothetical protein	1.28377	2.73e-08	1.93e-06	96.428	120.069	133.994	140.888	309.221	287.491	266.565	332.921
BB_G19	-	hypothetical protein	1.08105	1.28e-05	0.000135257	82.2428	108.839	90.2584	81.0912	176.852	190.535	204.67	194.369
BB_G22	-	hypothetical protein	1.72851	9.67e-06	0.000111887	15.2213	23.0581	21.6863	12.9058	51.177	65.8247	68.1169	55.5971
BB_G23	-	hypothetical protein	2.19086	2.82e-06	5.45e-05	14.9822	17.3234	12.2364	15.9171	60.4623	78.7646	75.9336	60.892
BB_G24	-	hypothetical protein	1.74626	3.53e-10	7.29e-08	103.202	103.463	111.097	91.5234	337.293	372.819	334.682	328.287
BB_G25	-	hypothetical protein	1.54111	9.96e-07	2.52e-05	12.432	9.43829	9.57103	6.88307	20.9459	33.5687	28.7144	28.681
BB_G26	-	hypothetical protein	1.56536	4.79e-06	7.15e-05	7.73018	8.84093	6.66337	9.78687	21.1618	27.1926	28.0763	21.1798
BB_G27	-	hypothetical protein	1.6663	3.31e-10	7.29e-08	42.3965	38.5895	37.9207	32.4795	110.776	126.774	114.698	128.623
BB_G28	-	hypothetical protein	1.11066	0.0325336	0.061964	2.23139	1.67261	0.605761	1.39812	2.59124	4.50084	3.50953	2.42686
BB_G30	-	hypothetical protein	1.07268	9.25e-06	0.00010906	58.1756	45.2799	58.2742	46.3532	93.5006	124.336	126.184	93.5443
BB_G31	-	hypothetical protein	1.00852	0.000822269	0.00327472	238.759	228.192	243.758	155.622	382.424	454.585	528.983	376.604
BB_G32	dnaB	Replicative DNA helicase	1.01989	0.000388254	0.00180699	416.952	359.252	420.883	302.64	622.114	787.271	969.908	661.429
BB_H27	-	hypothetical protein	1.08337	0.000945721	0.00362477	17.6121	21.266	16.5979	28.5002	51.6089	48.5715	26.162	52.0671
BB_J0056	-	hypothetical protein	1.11243	0.0287685	0.0559112	2.1517	1.91155	2.05959	2.25851	5.39842	5.62605	1.75477	5.73621
BB_J18	-	hypothetical protein	1.0079	0.00107048	0.00397975	11.9539	12.4251	12.2364	17.5303	19.4343	32.256	25.8429	31.3285
BB_J47	-	hypothetical protein	1.11692	9.46e-06	0.000110516	97.464	93.5466	91.9546	133.467	261.499	226.167	168.936	247.098
BB_K09	-	hypothetical protein	1.34773	0.0101491	0.0239076	0.398463	0.716832	0.848066	1.29058	3.45499	1.68781	1.75477	1.32374
BB_K22	-	hypothetical protein	1.07364	0.00283464	0.00854225	14.4244	21.7439	15.144	31.6191	58.9507	40.6951	25.8429	49.4196
BB_K33	-	hypothetical protein	1.19652	0.000325857	0.00160721	3.34709	3.94258	3.02881	4.51702	9.50122	8.6266	6.38097	9.70743
BB_K52	-	hypothetical protein	1.42881	0.00675613	0.0175348	1.43447	1.19472	1.33267	3.22644	7.77372	6.00112	1.59524	4.41247
BB_L29	-	hypothetical protein	1.03729	1.99e-08	1.65e-06	220.111	228.072	243.274	184.122	459.297	444.645	462.301	430.657
BB_L41	-	hypothetical protein	1.53386	0.000290172	0.00147227	2.47047	3.70363	3.39226	6.13024	15.7634	9.75181	8.29526	11.693
BB_M07	-	hypothetical protein	1.13262	9.73e-05	0.000641158	12.193	14.5756	16.5979	18.1756	40.5961	32.4435	25.3644	36.6235
BB_M09	-	hypothetical protein	1.06494	0.00758065	0.0191137	2.62986	6.33202	2.7865	3.76418	8.63747	9.37674	8.93336	5.07434
BB_M19	-	hypothetical protein	1.28312	0.00041175	0.00189497	3.10801	2.03102	5.08839	4.94721	12.5243	7.68893	7.17859	9.70743
BB_M29	-	hypothetical protein	1.24071	5.17e-06	7.53e-05	14.265	12.5446	14.9017	11.0774	22.0255	35.8192	37.1692	29.5635
BB_N30	cdsE	hypothetical protein	1.11873	3.56e-06	5.96e-05	440.062	422.214	447.658	625.177	1204.5	1053.76	777.202	1167.32
BB_O08	-	hypothetical protein	1.27571	0.0274233	0.0536335	1.1157	1.55314	1.21152	0.322644	3.02311	3.7507	1.11667	2.42686
BB_O22	-	hypothetical protein	1.23227	0.0255148	0.0503784	1.51416	1.55314	1.69613	0.752836	2.15937	1.31274	7.65717	1.32374
BB_O25	-	hypothetical protein	1.36724	0.0304541	0.0585438	0.398463	0.59736	0.363457	0.430192	1.07968	2.25042	0.478573	0.882493
BB_O30	cdsE	hypothetical protein	1.00362	0.000100242	0.000656608	137.47	136.915	157.498	217.892	338.589	340.751	248.06	375.721
BB_O43	-	hypothetical protein	1.0268	0.000232798	0.00126962	5.89725	4.42046	7.75374	6.66798	13.3881	13.8776	11.4857	11.693
BB_P01	-	hypothetical protein	1.12849	8.96e-05	0.000599498	12.0336	10.1551	9.20757	6.99062	22.4574	21.1914	20.1001	20.518
BB_P04	-	hypothetical protein	1.15777	0.000495401	0.0022141	6.37541	9.07987	6.17876	6.23779	15.7634	12.1898	16.7501	17.4292
BB_P07	-	hypothetical protein	1.06306	0.000980733	0.00370167	8.92557	7.76568	5.08839	6.34533	15.1156	10.877	14.5167	18.753
BB_P25	-	hypothetical protein	1.0915	0.00219799	0.00687149	1.83293	2.03102	2.66535	1.93586	5.18248	6.56372	3.35001	2.8681
BB_P29	-	hypothetical protein	1.0044	5.99e-06	8.19e-05	168.709	134.525	142.839	101.095	260.204	262.924	325.589	249.084
BB_P30	cdsE	hypothetical protein	1.02943	6.01e-09	7.07e-07	1093.22	1036.42	918.576	961.157	2211.41	2047.88	2062.01	1862.94
BB_P37	bppC	hypothetical protein	1.13882	0.00412765	0.0116621	2.47047	1.67261	1.81728	4.94721	3.23905	6.37619	7.17859	7.28057
BB_P39	erpB	outer surface protein F	1.20311	0.00822225	0.0203991	1.43447	0.358416	1.21152	0.860384	1.94343	3.00056	2.23334	1.98561
BB_P40	-	hypothetical protein	1.83946	0.0285704	0.0556135	0.31877	0.119472	0.121152	0.322644	0.215937	0.937674	1.11667	1.10312
BB_R37	bppB	hypothetical protein	1.05672	7.12e-08	3.53e-06	17.2933	15.8898	15.8709	16.4548	32.3905	35.069	33.6596	35.2997
BB_S04	-	hypothetical protein	1.19286	3.86e-06	6.12e-05	189.031	198.801	248.362	223.807	461.457	529.411	486.39	488.46
BB_S27	-	hypothetical protein	1.37879	0.000538078	0.00234758	3.1877	2.50891	2.90765	3.44154	8.42153	9.56428	5.9024	7.72182

### Sheet: bb0401cond RNAseq
Locustag	Gene	Description	logFC - vs +IPTG	PValue	Adj PValue	BbG119_IPTG_1	BbG119_IPTG_2	BbG119_IPTG_3	BbG119_IPTG_4	BbG119_1	BbG119_2	BbG119_3	BbG119_4
BB_0231	-	polymer-forming bactofilin	-1.36011	0.0124296	0.862073	110.285	671.965	91.9207	106.724	107.697	88.1409	97.1409	89.1519
BB_0295	hslU	heat shock protein, ATPase subunit	1.00133	0.0270679	0.862073	4169.19	4155.68	6203.08	6299.62	2939.83	10543.8	14103	14106.6
BB_0331	-	hypothetical protein	-1.26096	0.0383617	0.862073	1.4399	2.18762	1.23771	1.16884	0.698877	0.682205	0.634908	0.4776
BB_0401	gltP	glutamate transporter, putative	-3.32543	6.49e-12	8.04e-09	452.234	462.901	352.17	316.127	49.2009	30.0853	39.8178	38.8448
BB_0457	uvrC	excinuclease ABC, C subunit	1.16871	0.0270745	0.862073	79.5142	74.1604	92.9109	95.1259	72.8928	102.535	517.631	75.7791
BB_0689	-	hypothetical protein	1.48949	0.0214996	0.862073	72.1014	58.0449	118.985	120.031	80.5106	758.067	83.6264	112.873
BB_0769	-	N(6)-L-threonylcarbamoyladenine synthase	-1.88682	0.0158422	0.862073	178.654	195.501	2892.04	244.378	190.094	315.725	204.44	238.641
BB_0827	hrpA	ATP-dependent helicase	1.16897	0.02185	0.862073	493.991	580.012	861.282	661.835	567.768	751.449	3832.85	688.062
BB_H09a	-	hypothetical protein	-1.26821	0.00293529	0.862073	1.65321	2.33346	0.742627	2.15786	0.768764	0.409323	0.725609	0.955199
BB_N25	-	hypothetical protein	-1.58145	0.00516655	0.862073	0.746613	2.69807	1.1552	1.25875	0.279551	0.613985	0.544207	0.4776
BB_U08	-	hypothetical protein	-1.16098	0.0148766	0.862073	2.61314	4.30233	1.40274	2.33769	1.6773	0.613985	1.81402	0.716399
